# A chloroplast cell-free system for measuring ribosome binding site strengths

**DOI:** 10.1101/2024.02.17.580832

**Authors:** Lauren Clark, Christopher A. Voigt, Michael C. Jewett

## Abstract

Plastid engineering offers the potential to carry multi-gene traits in plants, however, it requires reliable genetic parts to balance expression. The difficulty of chloroplast transformation and slow plant growth make it challenging to build plants just to characterize genetic parts. To address these limitations, we developed a cell-free system from *Nicotiana tabacum* chloroplast extracts for prototyping genetic parts. Our cell-free system uses combined transcription and translation driven by T7 RNA polymerase and works with plasmid or linear template DNA. To develop our system, we optimized lysis, extract preparation procedures (e.g., runoff reaction, centrifugation, and dialysis), and the physiochemical reaction conditions. Our cell-free system can synthesize 34 ± 1 μg/mL luciferase in batch reactions. We apply our system to test a library of 104 ribosome binding site (RBS) variants and rank them based on cell-free gene expression. We observe a 1300-fold range of luciferase expression normalized by mRNA expression, as assessed by the malachite green aptamer (relative luminescence units per relative fluorescence units). We also find a positive correlation between the observed expression in chloroplast extracts and the predictions made by the RBS calculator. We anticipate that chloroplast cell-free systems will increase the speed and reliability of building genetic programs in plant chloroplasts for diverse applications.
