## Supplemental RBS data for "A chloroplast cell-free system for measuring ribosome binding site strengths"

### Sheet: Sheet1
chloroplast tx data					Ec tx data					chloroplast tl data				Ec tl data			chloroplast tl/tx			Ec tl/tx
ID	TIR	Ave Norm RFU	Std Dev		Ec tx data	TIR	Ave Norm RFU	Std Dev		TIR	Ave Norm RLU	Std Dev		Ave Norm RLU	Std Dev		Norm RLU/Norm RFU	Norm error		Norm RLU/Norm RFU	Norm Error
lucME	35197.3	1	0.0475618		lucME	35197.3	1			35197.3	1			1			1			1
12.1.B1	692190	1.65466	0.0501341		12.1.B1	692190	1.21519	0.107155		692190	0.791378	0.168215		0.510749	0.443699		0.478272	0.102689		0.393578	0.343667
12.1.C1	652238	1.375	0.0659876		12.1.C1	652238	1.2616	0.0238794		652238	0.942857	0.0382322		0.693936	0.135722		0.685714	0.0430822		0.543526	0.106801
12.1.D1	562525	1.30508	0.0493723		12.1.D1	562525	1.41139	0.0292621		562525	1	0.0432717		0.773142	0.162467		0.766234	0.0440408		0.542892	0.114637
12.1.E1	531705	1.39195	0.0493132		12.1.E1	531705	1.37342	0.0185385		531705	0.944762	0.0690465		0.770168	0.14051		0.678733	0.0551251		0.494193	0.090407
12.1.F1	477548	1.85169	0.0486732		12.1.F1	477548	1.42616	0.017294		477548	2.13414	0.140961		0.656616	0.114532		1.15253	0.081932		0.808135	0.141302
12.1.G1	447883	1.73093	0.0492652		12.1.G1	447883	1.29747	0.017335		447883	0.849825	0.0231938		0.783348	0.145778		0.490964	0.0193601		0.378401	0.0706003
12.1.H1	408062	1.65466	0.0478765		12.1.H1	408062	1.19409	0.0112053		408062	0.766717	0.0704849		0.832767	0.150861		0.463368	0.0446579		0.38805	0.0703918
3.1.A1	364639	1.51907	0.0505729		3.1.A1	364639	1.05775	0.0201029		364639	0.545163	0.0931861		0.906622	0.0479212		0.35888	0.062497		0.339286	0.0190576
3.1.B1	338040	1.52119	0.0480215		3.1.B1	338040	0.972644	0.0117046		338040	1.11439	0.0814093		1.04176	0.203601		0.732577	0.0583		0.753181	0.14748
3.1.C1	324315	1.50847	0.0534618		3.1.C1	324315	1.14894	0.0203107		324315	0.975539	0.064918		0.945513	0.104377		0.646706	0.0487584		0.562873	0.0629283
3.1.D1	306643	1.57203	0.0508693		3.1.D1	306643	1.12867	0.014807		306643	1.20652	0.0603259		1.12583	0.336927		0.767487	0.0457097		0.679991	0.203696
3.1.F1	267229	1.58686	0.0491874		3.1.F1	267229	1.26444	0.0157781		267229	1.10226	0.0579395		1.02942	0.344914		0.694612	0.0423874		0.549345	0.18419
3.1.G1	251760	1.57415	0.0541047		3.1.G1	251760	1.14691	0.0118105		251760	0.49985	0.201322		0.884187	0.215341		0.317536	0.128357		0.276862	0.067489
3.1.H1	235410	1.52966	0.0563036		3.1.H1	235410	1.16109	0.0412624		235410	1.23098	0.161746		1.10838	0.183401		0.804739	0.10981		0.693086	0.117298
12.1.C2	213728	1.15466	0.782358		12.1.C2	213728	1.04559	0.0155031		213728	0.339348	0.411921		1.38204	0.0352444		0.293894	0.40856		0.281079	0.00829152
12.1.D2	203039	1.40254	0.0569333		12.1.D2	203039	1.17933	0.0234518		203039	0.326216	0.210695		1.11367	0.296939		0.232589	0.15052		0.197221	0.0527311
12.1.E2	193450	1.5	0.0907246		12.1.E2	193450	1.15299	0.036576		193450	1.34506	0.379076		0.768721	0.693017		0.896708	0.258472		0.777725	0.701568
12.1.F2	183899	1.12924	0.527971		12.1.F2	183899	1.23607	0.0206749		183899	0.305063	0.254513		0.959727	0.068294		0.270149	0.258364		0.218555	0.0159762
12.1.G2	173519	1.70975	0.05888		12.1.G2	173519	1.19352	0.0134248		173519	1.19489	0.103719		1.02443	0.215045		0.698868	0.0652633		0.585554	0.123094
12.1.H2	165503	1.58898	0.0573698		12.1.H2	165503	1.22796	0.0151509		165503	1.59779	0.0955277		1.03718	0.325862		1.00555	0.0702304		0.818872	0.257471
3.1.A2	158369	0.682203	1.31751		3.1.A2	158369	1.06788	0.0234196		158369	0.266165	0.441767		1.22807	0.416466		0.390156	0.993518		0.365354	0.124158
3.1.B2	142661	1.34746	0.0609785		3.1.B2	142661	1.11651	0.027151		142661	0.546566	0.14399		1.16028	0.16525		0.405628	0.108425		0.363298	0.0524909
3.1.C2	131282	0.917373	0.530582		3.1.C2	131282	1.03141	0.0139916		131282	0.0572431	0.0473046		1.21212	0.42992		0.062399	0.0629401		0.0604988	0.0214737
3.1.D2	125867	1.01695	0.552679		3.1.D2	125867	1.07194	0.0262245		125867	0.0366917	0.0279948		0.942877	0.217883		0.0360802	0.0337978		0.0336589	0.0078215
3.1.E2	120480	0.233051	0.0485535		3.1.E2	120480	1.03951	0.0140448		120480	0.00190476	0.00148402		1.03244	0.270739		0.00817316	0.00659152		0.00786248	0.00206453
3.1.F2	109842	1.02966	0.516507		3.1.F2	109842	1.04559	0.0180383		109842	0.0410025	0.0341762		0.917655	0.159358		0.0398214	0.038739		0.038085	0.00664631
3.1.G2	104579	0.536017	1.07417		3.1.G2	104579	1.13678	0.0398019		104579	0.103158	0.169051		0.79856	0.0878427		0.192453	0.498206		0.169297	0.0195435
12.1.A3	94827.3	1.58051	0.0700463		12.1.A3	94827.3	1.27848	0.0706623		94827.3	0.202907	0.0934035		0.222927	0.218098		0.128381	0.0593704		0.100417	0.0983982
12.1.B3	90527.8	1.47458	0.0873767		12.1.B3	90527.8	1.29114	0.0159735		90527.8	0.298847	0.0194354		0.504777	0.107761		0.202666	0.0178309		0.156967	0.0335659
12.1.C3	86271.8	1.15466	0.583163		12.1.C3	86271.8	1.173	0.0108424		86271.8	0.269574	0.228646		0.576225	0.119429		0.233466	0.230467		0.199034	0.0412931
12.1.D3	82005.2	1.55932	0.0806301		12.1.D3	82005.2	1.23418	0.0710273		82005.2	0.87589	0.0558477		0.475579	0.165305		0.561712	0.0461126		0.455131	0.160352
12.1.E3	76821.2	0.245763	0.0718632		12.1.E3	76821.2	1.02321	0.0120938		76821.2	0.00511278	0.00108875		0.611629	0.145983		0.0208037	0.00752535		0.0203319	0.00485873
12.1.F3	71690.2	1.33686	0.0560232		12.1.F3	71690.2	1.02321	0.0130121		71690.2	0.0434085	0.00147038		0.538197	0.14424		0.0324704	0.00174965		0.031734	0.00851446
12.1.G3	69748.9	1.10593	0.327619		12.1.G3	69748.9	1.0443	0.0264		69748.9	0.309774	0.157502		0.864468	0.202389		0.280103	0.164825		0.268219	0.0631605
12.1.H3	67579.7	1.69492	0.0686883		12.1.H3	67579.7	1.22785	0.00925292		67579.7	0.26005	0.0904948		0.849082	0.160774		0.15343	0.0537528		0.124958	0.0236796
12.1.A4	52940	1.33686	0.643612		12.1.A4	52940	1.08397	0.00485437		52940	0.0482206	0.0733759		0.0139926	0.0103963		0.0360699	0.0575681		0.0332757	0.0247238
12.1.B4	51536.5	1.58898	0.0775138		12.1.B4	51536.5	1.06565	0.00994057		51536.5	0.67188	0.0395376		0.849871	0.571307		0.422836	0.0323202		0.396788	0.266757
12.1.C4	50143.2	1.58686	0.0714066		12.1.C4	50143.2	1.01374	0.009615		50143.2	0.217544	0.0137145		0.855683	0.552704		0.13709	0.0106183		0.135232	0.0873588
12.1.D4	48697.6	1.63771	0.073112		12.1.D4	48697.6	1.18565	0.0106075		48697.6	0.385464	0.030212		0.631823	0.199637		0.235367	0.0212303		0.198513	0.062749
12.1.E4	47221.4	1.01907	0.544875		12.1.E4	47221.4	1.14135	0.0165635		47221.4	0.0756892	0.0624705		0.743927	0.145977		0.074273	0.0730408		0.0650747	0.0128042
12.1.F4	44302	0.582627	1.17413		12.1.F4	44302	1.20042	0.0185227		44302	0.0659649	0.110355		0.691733	0.126783		0.11322	0.296539		0.0943167	0.0173478
12.1.G4	42428.8	0.646186	1.51817		12.1.G4	42428.8	1.10127	0.0123771		42428.8	0.168221	0.286176		0.969511	0.215242		0.260328	0.755125		0.23639	0.0525483
12.1.H4	41410.1	1.60169	0.0613089		12.1.H4	41410.1	1.18776	0.0189786		41410.1	0.273283	0.0239647		0.924114	0.170317		0.170621	0.0163254		0.143649	0.0265742
12.1.A5	34756.5	1.51907	0.0555623		12.1.A5	34756.5	1.33544	0.0096449		34756.5	0.118596	0.0140771		0.338811	0.200693		0.0780719	0.00969693		0.0584614	0.034632
12.1.B5	33822.9	1.6589	0.058234		12.1.B5	33822.9	1.173	0.0122398		33822.9	0.0982456	0.0098613		0.572359	0.303691		0.0592234	0.00629754		0.050489	0.0267945
12.1.D5	32462.8	1.56356	0.0687297		12.1.D5	32462.8	1.16667	0.0257228		32462.8	0.142356	0.011364		0.547995	0.179834		0.091046	0.00829709		0.0780395	0.0256677
12.1.E5	32085.2	1.0572	0.512717		12.1.E5	32085.2	1.01477	0.00957518		32085.2	0.0886216	0.0730969		0.715638	0.140953		0.0838264	0.0802078		0.0826065	0.0162889
12.1.G5	31505.6	1.07203	0.473467		12.1.G5	31505.6	1.10127	0.102052		31505.6	0.100351	0.085514		0.607814	0.254367		0.0936079	0.0898449		0.0850003	0.0364338
12.1.H5	31223.3	0.713983	1.47007		12.1.H5	31223.3	1.36287	0.0440533		31223.3	0.0673684	0.113567		0.735015	0.152574		0.0943558	0.251085		0.0692332	0.0145446
12.1.A6	26251.4	1.39407	0.0940067		12.1.A6	26251.4	1.38186	0.011278		26251.4	0.289323	0.0418113		0.249679	0.118751		0.207539	0.0330968		0.150188	0.0714422
12.1.B6	25644.2	1.50636	0.0671277		12.1.B6	25644.2	1.16245	0.0108728		25644.2	0.0716792	0.00278861		0.451007	0.22986		0.0475845	0.00281489		0.0409348	0.0208663
12.1.C6	25035.2	1.43856	0.0618967		12.1.C6	25035.2	1.06751	0.00974735		25035.2	0.0388972	0.00444473		0.536995	0.267027		0.027039	0.00330149		0.025329	0.0125973
12.1.D6	24412.2	1.48729	0.0632495		12.1.D6	24412.2	1.18143	0.0110482		24412.2	0.0757895	0.00450198		0.404115	0.159539		0.0509582	0.00372275		0.0431324	0.0170329
12.1.E6	23544.6	1.45975	0.0536727		12.1.E6	23544.6	1.03376	0.0215181		23544.6	0.118095	0.00656409		0.785271	0.222688		0.0809012	0.00539157		0.0782596	0.0222526
12.1.F6	22675.2	1.58263	0.0878192		12.1.F6	22675.2	1.08228	0.0116697		22675.2	0.0239599	0.00129845		0.854688	0.158589		0.0151393	0.00117424		0.0139884	0.00259995
12.1.G6	21890.1	1.65466	0.0724142		12.1.G6	21890.1	0.972574	0.0279055		21890.1	0.148972	0.0115054		0.912931	0.17542		0.090032	0.00799209		0.0925709	0.0179847
12.1.H6	21120.8	1.68008	0.0753888		12.1.H6	21120.8	1.04852	0.026711		21120.8	0.321404	0.214533		0.908649	0.193675		0.191302	0.12798		0.182449	0.039165
3.1.A3	16335.3	1.48941	0.0481506		3.1.A3	16335.3	0.998987	0.0118939		16335.3	0.102356	0.0442467		0.889075	0.0989556		0.0687226	0.0297906		0.0687923	0.00770039
3.1.B3	15768.9	1.54449	0.0516431		3.1.B3	15768.9	1.02736	0.0129138		15768.9	0.154687	0.00798241		1.28958	0.207537		0.100154	0.00615842		0.097487	0.0157367
3.1.C3	15231.2	1.09534	0.503686		3.1.C3	15231.2	0.934144	0.0117742		15231.2	0.0607519	0.0509646		1.08249	0.202847		0.055464	0.0530605		0.0593742	0.0111512
3.1.D3	14672.1	1.56568	0.0481605		3.1.D3	14672.1	1.0233	0.0118777		14672.1	0.105865	0.00524396		1.14001	0.15409		0.0676159	0.00394257		0.0660761	0.00896409
3.1.E3	14131.6	0.252119	0.0541291		3.1.E3	14131.6	0.990881	0.0133926		14131.6	0.00120301	2.29312e-05		1.15905	0.0654036		0.00477159	0.00102848		0.0048155	0.000279417
3.1.F3	14056.7	1.43432	0.0534985		3.1.F3	14056.7	0.976697	0.0202388		14056.7	0.0575439	0.00436489		0.88924	0.248761		0.0401192	0.00339118		0.0410764	0.0115224
3.1.G3	13976.6	0.235169	0.0497531		3.1.G3	13976.6	0.99696	0.0236319		13976.6	0.000701754	0.000174154		0.688635	0.139406		0.00298404	0.000973119		0.00299313	0.000610065
12.1.A7	13838.9	1.51059	0.0919331		12.1.A7	13838.9	1.23207	0.0195791		13838.9	0.139449	0.00634043		0.450471	0.111403		0.0923138	0.00701289		0.0749259	0.0185676
12.1.B7	13776.2	1.64831	0.0553284		12.1.B7	13776.2	1.47468	0.0645067		13776.2	0.310677	0.281627		0.672564	0.21877		0.188483	0.170976		0.127812	0.0419488
12.1.D7	13601.2	1.56	0.00908453		12.1.D7	13601.2	1.19198	0.0373759		13601.2	0.50766	0.0592691		0.693816	0.582421		0.325423	0.0380403		0.27301	0.229337
12.1.E7	13530.4	1.47091	0.0117749		12.1.E7	13530.4	0.983122	0.0207916		13530.4	0.0833191	0.0117416		0.726629	0.36151		0.0566447	0.00799542		0.0576171	0.0286913
12.1.G7	13300.4	1.31455	0.132626		12.1.G7	13300.4	1.35443	0.0145012		13300.4	0.147574	0.0359709		0.434894	0.382191		0.112263	0.0296152		0.0828856	0.0728464
12.1.H7	13177.6	1.68909	0.0156867		12.1.H7	13177.6	1.23418	0.0147222		13177.6	0.0454468	0.00580127		0.590579	0.144302		0.0269061	0.00344363		0.0218008	0.00533314
12.1.A8	12065	1.4089	0.0489728		12.1.A8	12065	1.35865	0.0156255		12065	0.0749875	0.0230128		0.146391	0.0628546		0.0532242	0.0164383		0.0391743	0.016826
12.1.B8	11917.2	1.64831	0.0855423		12.1.B8	11917.2	1.32489	0.0125811		11917.2	0.131228	0.0414291		0.224086	0.075423		0.0796139	0.0254717		0.0600908	0.0202335
12.1.C8	11847.1	1.38771	0.067141		12.1.C8	11847.1	1.09072	0.0112047		11847.1	0.0627569	0.00980172		0.29864	0.144427		0.0452233	0.00739436		0.041462	0.0200562
12.1.D8	11773.2	1.36653	0.0564098		12.1.D8	11773.2	1.12236	0.0109646		11773.2	0.0814035	0.0132432		0.313809	0.120744		0.0595697	0.00999823		0.0530753	0.0204283
12.1.E8	11610.6	1.45339	0.0615292		12.1.E8	11610.6	1.0443	0.0102017		11610.6	0.0443108	0.00352304		0.403521	0.107258		0.0304879	0.00274623		0.0291945	0.00776524
12.1.F8	11531.5	1.50212	0.066349		12.1.F8	11531.5	1.13502	0.0109248		11531.5	0.0656642	0.00447761		0.347185	0.0684546		0.0437144	0.00355159		0.0385141	0.00760289
12.1.G8	11448.2	1.43008	0.0725297		12.1.G8	11448.2	1.173	0.0194308		11448.2	0.109975	0.0900605		0.458047	0.079153		0.076901	0.0630963		0.0655595	0.011381
12.1.H8	11275.9	1.51695	0.064421		12.1.H8	11275.9	1.2616	0.0108427		11275.9	0.15188	0.00554283		0.462911	0.0993094		0.100122	0.00560625		0.0793608	0.0170391
12.1.A9	10263.7	1.53455	0.00791595		12.1.A9	10263.7	1.33544	0.0249635		10263.7	0.100596	0.0118046		0.0768511	0.0427315		0.0655541	0.0077		0.0490879	0.0273098
12.1.B9	10170.3	1.56182	0.00965819		12.1.B9	10170.3	1.25316	0.016851		10170.3	0.0205957	0.00273219		0.0746057	0.0319114		0.013187	0.00175126		0.010523	0.00450326
12.1.C9	10052	1.03818	0.545516		12.1.C9	10052	1.19831	0.00962885		10052	0.0644255	0.056312		0.169556	0.111087		0.0620561	0.0632878		0.0517863	0.0339308
12.1.D9	9927.03	1.38545	0.0129169		12.1.D9	9927.03	1.18565	0.00966712		9927.03	0.0873191	0.0107118		0.181991	0.0972773		0.0630256	0.00775391		0.0531569	0.0284166
12.1.E9	9864.68	1.07273	0.543741		12.1.E9	9864.68	1.28059	0.0116729		9864.68	0.0590638	0.0509168		0.203274	0.0849026		0.0550595	0.0550617		0.0429954	0.0179624
12.1.G9	9634.77	0.976364	0.533739		12.1.G9	9634.77	0.85654	0.0146514		9634.77	0.0561702	0.048902		0.284041	0.089524		0.05753	0.059141		0.0671656	0.0212004
12.1.H9	9398.37	1.52545	0.0275083		12.1.H9	9398.37		0.0142196		9398.37	0.0691064	0.0153113					0.0453022	0.0100704
12.1.A10	8075.06	1.38545	0.00984794		12.1.A10	8075.06	1.00458	0.00346686		8075.06	0.086383	0.0597154		0.824283	0.593824		0.0623499	0.043104		0.0620656	0.0447134
12.1.B10	7937.07	1.50182	0.0183945		12.1.B10	7937.07				7937.07	0.0297021	0.00452549					0.0197774	0.00302306
12.1.G10	6812.16	1.58545	0.0113581		12.1.G10	6812.16				6812.16	0.0421277	0.00531067					0.0265713	0.00335502
12.1.H10	6619.94	0.932727	0.50472		12.1.H10	6619.94				6619.94	0.0332766	0.0280552					0.0356767	0.0357411
12.1.A11	4699.55	1.55273	0.0160511		12.1.A11	4699.55	1.17405	0.00270257		4699.55	0.04	0.00484795		0.758331	0.604271		0.0257611	0.00313355		0.0219422	0.0174845
12.1.B11	4506.91	1.53091	0.0119802		12.1.B11	4506.91	1.31756	0.00544956		4506.91	0.00808511	0.00119328		0.903522	0.639757		0.00528125	0.000780557		0.00400836	0.00283825
12.1.C11	4212.9	0.963636	0.0080628		12.1.C11	4212.9	1.20305	0.00915943		4212.9	0.0137021	0.00235758		0.89309	0.580703		0.0142192	0.00244944		0.0118192	0.00768561
12.1.D11	3908.05	1.34364	0.0314087		12.1.D11	3908.05	1.15267	0.00521887		3908.05	0.0441702	0.00501219		0.889609	0.563248		0.0328736	0.00380864		0.0285195	0.0180573
12.1.E11	3814.39	0.88	0.542089		12.1.E11	3814.39	1.48312	0.0632657		3814.39	0.0111489	0.00776154		0.0685443	0.0805624		0.0126692	0.0117771		0.00854228	0.0100466
12.1.G11	3567	1.04727	0.541443		12.1.G11	3567	1.6308	0.0149018		3567	0.0125106	0.00809387		0.35183	0.0945758		0.0119459	0.00989313		0.00732518	0.00197023
12.1.H11	3358.39	1.04545	0.527604		12.1.H11	3358.39	1.08397	0.0228508		3358.39	0.00851064	0.00703493		0.8822	0.561813		0.00814061	0.00788405		0.00751	0.00478523
12.1.A12	1798.39	1.12909	0.556855		12.1.A12	1798.39	1.46203	0.0123403		1798.39	0.00289362	0.00187509		0.433063	0.111862		0.00256278	0.00208698		0.0017529	0.000453026
12.1.B12	1695.89	1.50545	0.00913525		12.1.B12	1695.89	1.35865	0.0136074		1695.89	0.004	0.000470465		0.459756	0.0840658		0.002657	0.000312922		0.00195562	0.000358119
12.1.C12	1611.87	1.46	0.0257128		12.1.C12	1611.87	1.45148	0.0107387		1611.87	0.00255319	0.00038277		0.371637	0.0698343		0.00174876	0.000263974		0.00120482	0.000226572
12.1.D12	1447.56	1.33818	0.0582204		12.1.D12	1447.56	0.981013	0.0107133		1447.56	0.00621277	0.00107478		0.221814	0.0753245		0.00464269	0.000828171		0.00473255	0.00160793
12.1.E12	1318.26	0.594545	1.46597		12.1.E12	1318.26	0.903817	0.00953889		1318.26	0.00187234	0.00259126		0.574389	0.424741		0.0031492	0.00890451		0.00348433	0.00257681
12.1.F12	1271.3	1.38909	0.0401546		12.1.F12	1271.3	1.26582	0.0146482		1271.3	0.00161702	0.000345742		0.340626	0.0823043		0.00116409	0.000251162		0.000919628	0.000222461
12.1.G12	1183.14	1	0.533891		12.1.G12	1183.14	1.14768	0.00985241		1183.14	0.0013617	0.000978515		0.395209	0.0819729		0.0013617	0.00121902		0.00118648	0.000246307
12.1.H12	934.036	0.718182	1.608		12.1.H12	934.036	1.02954	0.0113022		934.036	0.000510638	0.000445889		0.466896	0.148089		0.000711015	0.00170874		0.000690617	0.00021918
